# Oct4 redox sensitivity potentiates reprogramming and differentiation

**DOI:** 10.1101/2023.02.21.529404

**Authors:** Zuolian Shen, Yifan Wu, Asit Manna, Chongil Yi, Bradley R. Cairns, Kimberley J. Evason, Mahesh B. Chandrasekharan, Dean Tantin

**Affiliations:** Department of Pathology, University of Utah School of Medicine, Salt Lake City, UT 84112, USA; Huntsman Cancer Institute, University of Utah School of Medicine, Salt Lake City, UT 84112, USA; Department of Oncological Sciences, University of Utah School of Medicine, Salt Lake City, UT 84112, USA; Howard Hughes Medical Institute, University of Utah School of Medicine, Salt Lake City, UT 84112, USA; Department of Radiation Oncology, University of Utah School of Medicine, Salt Lake City, UT 84112, USA

**Keywords:** Oct4 (Pou5f1), Oct1 (Pou2f1), induced pluripotent stem cells (iPSCs), oxidative stress, ubiquitylation

## Abstract

The transcription factor Oct4/Pou5f1 is a component of the regulatory circuitry governing pluripotency and is widely used to induce pluripotency from somatic cells. Here we use domain swapping and mutagenesis to study Oct4’s reprogramming ability, identifying a redox-sensitive DNA binding domain cysteine residue (Cys48) as a key determinant of reprogramming and differentiation. Oct4 Cys48 sensitizes the protein to oxidative inhibition of DNA binding activity and promotes oxidation-mediated protein ubiquitylation. *Pou5f1^C48S^* point mutation has little effect on undifferentiated embryonic stem cells (ESCs), but upon retinoic acid (RA) treatment causes retention of Oct4 expression, deregulated gene expression and aberrant differentiation. *Pou5f1^C48S^* ESCs also form less differentiated teratomas and contribute poorly to adult somatic tissues. Finally, we describe *Pou5f1^C48S^* (*Janky*) mice, which in the homozygous condition are severely developmentally restricted after E4.5. Rare animals bypassing this restriction appear normal at birth but are sterile. Collectively, these findings uncover a novel Oct4 redox mechanism involved in both entry into and exit from pluripotency.
