## Supplemental Table S1 for "Oct4 redox sensitivity potentiates reprogramming and differentiation"

### Sheet: 2018-9
Supplemental Table S1: Raw data underlying Figure 1D
Conditions: 293T cells about 90% confluence PEI transfection. PB8 (2015)
D6				Ave.							Ave		D6	D8	D10	D12	D14
Oct--4	179	173	157	169.667	11.3725					Oct-4		Oct-4	169.667	210.667	257	278.667	247.667
Oct--1	0	0	0	0	0					Oct-1		Oct-1	0	0	0	0	0
4N	2	8	4	4.66667	3.05505					4N		Oct4N	4.66667	8	12	13.3333	11.6667
4N-N40K	2	3	2	2.33333	0.57735					4N-N40K		Oct4N-N40K	2.33333	8.33333	12.3333	12.6667	12.3333
4C	0	0	0	0	0					4C		Oct4C	0	0	0	0.666667	1
4C-N40K	0	0	0	0	0					4C-N40K		Oct4C-N40K	0	0	0	1.66667	2.66667
4NC	4	1	7	4	3					4N/C		Oct4NC	4	8.66667	13.6667	11.3333	17
4NC-N40K	0	0	0	0	0					4N/C-N40K		4N/C-N40K	0	0	0.666667	0.333333	0
4NC-4L	2	0	0	0.666667	1.1547					4N/C/L		4N/C/L	0.666667	2	2.33333	3.33333	2
											SD		D6	D8	D10	D12	D14
												Oct-4	11.3725	8.0829	12.1244	18.5023	2.51661
												Oct-1	0	0	0	0	0
												Oct4N	3.05505	2.64575	4.58258	2.08167	3.51188
D8												Oct4N-N40K	0.57735	2.3094	5.1316	6.4291	6.65833
Oct--4	212	218	202	210.667	8.0829							Oct4C	0	0	0	0.57735	1
Oct--1	0	0	0	0	0							Oct4C-N40K	0	0	0	2.08167	2.08167
4N	6	11	7	8	2.64575							Oct4NC	3	2.51661	1.52753	1.52753	3
4N-N40K	11	7	7	8.33333	2.3094							4N/C-N40K	0	0	0.57735	0.57735	0
4C	0	0	0	0	0							4N/C/L	1.1547	1	1.1547	1.1547	1
4C-N40K	0	0	0	0	0
4NC	11	6	9	8.66667	2.51661
4NC-N40K	0	0	0	0	0
4NC-4L	3	1	2	2	1
D10
Oct--4	259	268	244	257	12.1244
Oct--1	0	0	0	0	0
4N	7	16	13	12	4.58258
4N-N40K	18	11	8	12.3333	5.1316
4C	0	0	0	0	0
4C-N40K	0	0	0	0	0
4NC	12	14	15	13.6667	1.52753
4NC-N40K	0	1	1	0.666667	0.57735
4NC-4L	3	1	3	2.33333	1.1547
D12													D12		Average	SD
Oct--4	267	300	269	278.667	18.5023									Oct-4	278.667	18.5023
Oct--1	0	0	0	0	0									Oct-1	0	0
4N	11	15	14	13.3333	2.08167									4N	13.3333	2.08167
4N-N40K	20	10	8	12.6667	6.4291									4N-N40K	12.6667	6.4291
4C	1	1	0	0.666667	0.57735									4C	0.666667	0.57735
4C-N40K	1	0	4	1.66667	2.08167									4C-N40K	1.66667	2.08167
4NC	10	11	13	11.3333	1.52753									4N/C	11.3333	1.52753
4NC-N40K	0	0	1	0.333333	0.57735									4N/C-N40K	0.333333	0.57735
4NC-4L	4	2	4	3.33333	1.1547									4N/C/L	3.33333	1.1547
D14
Oct--4	248	250	245	247.667	2.51661
Oct--1	0	0	0	0	0
4N	8	15	12	11.6667	3.51188
4N-N40K	20	9	8	12.3333	6.65833
4C	2	1	0	1	1
4C-N40K	2	1	5	2.66667	2.08167
4NC	14	20	17	17	3
4NC-N40K	0	0	0	0	0
4NC-4L	3	1	2	2	1
