## Supplemental Table S2 for "Oct4 redox sensitivity potentiates reprogramming and differentiation"

### Sheet: Sheet1
Supplemental Table S2: Raw data underlying Figure 2A
D8				Average	SD			Average						SD
Oct--4	193	196	193	194	1.73205					D8	D10	D12	D14		D8	D10	D12	D14
Oct--1	0	0	0	0	0				Oct--4	194	251.333	242.667	222.667		1.73205	6.80686	3.05505	8.62168
4N	7	1	4	4	3				Oct--1	0	0	0	0		0	0	0	0
4N-N40K	7	1	4	4	3				4N	4	18.3333	19	18		3	3.21455	2.64575	2
4N-4L-S48C(1-4All)	30	33	29	30.6667	2.08167				4N-N40K	4	9.33333	9.66667	9		3	2.3094	3.21455	2.64575
4L-S48C	0	0	0	0	0				4N-4L-S48C(1-4All)	30.6667	104.333	134	125		2.08167	23.1157	52.8488	45.9239
4N-4POUs-4L	32	33	44	36.3333	6.65833				4L-S48C	0	0	0	0		0	0	0	0
4N-S48C-4L	123	89	86	99.3333	20.5508				4N-4POUs-4L	36.3333	117	116	105		6.65833	10	16.8226	14.5258
Oct4--C48S	68	51	64	61	8.88819				4N-S48C-4L	99.3333	214.333	264.667	242.667		20.5508	73.3303	55.7704	38.4751
Oct1-S48C	0	0	0	0	0				Oct4--C48S	61	97	99	88		8.88819	24.5153	19.1572	15.6205
									Oct1-S48C	0	0	0	0		0	0	0	0
D10
Oct--4	246	259	249	251.333	6.80686
Oct--1	0	0	0	0	0
4N	17	16	22	18.3333	3.21455
4N-N40K	12	8	8	9.33333	2.3094
4N-4L-S48C(1-4All)	92	90	131	104.333	23.1157
4L-S48C	0	0	0	0	0
4N-4POUs-4L	117	107	127	117	10
4N-S48C-4L	299	173	171	214.333	73.3303
Oct4--C48S	98	72	121	97	24.5153
Oct1-S48C	0	0	0	0	0
D12
Oct--4	240	246	242	242.667	3.05505
Oct--1	0	0	0	0	0
4N	18	17	22	19	2.64575
4N-N40K	12	6	11	9.66667	3.21455
4N-4L-S48C(1-4All)	105	102	195	134	52.8488
4L-S48C	0	0	0	0	0
4N-4POUs-4L	129	97	122	116	16.8226
4N-S48C-4L	329	230	235	264.667	55.7704
Oct4--C48S	112	77	108	99	19.1572
Oct1-S48C	0	0	0	0	0
D14
Oct--4	221	215	232	222.667	8.62168
Oct--1	0	0	0	0	0
4N	18	16	20	18	2
4N-N40K	10	6	11	9	2.64575
4N-4L-S48C(1-4All)	97	100	178	125	45.9239
4L-S48C	0	0	0	0	0
4N-4POUs-4L	119	90	106	105	14.5258
4N-S48C-4L	287	223	218	242.667	38.4751
Oct4--C48S	98	70	96	88	15.6205
Oct1-S48C	0	0	0	0	0
